# Horizontal transfer of microbial toxin genes to gall midge genomes

**DOI:** 10.1101/2021.02.03.429655

**Authors:** Kirsten I. Verster, Rebecca L. Tarnopol, Saron M. Akalu, Noah K. Whiteman

**Author notes:** **Corresponding author**: Dr. Noah K. Whiteman, Department of Integrative Biology, University of California, Berkeley, Berkeley, CA 94720. equal contribution (Kirsten I. Verster, Rebecca L. Tarnopol).

## Abstract

A growing body of evidence points to a role for horizontal gene transfer (HGT) in the evolution of animal novelties. Previously, we discovered the horizontal transfer of the gene encoding the eukaryotic genotoxin cytolethal distending toxin B (CdtB) from the *Acyrthosiphon pisum* Secondary Endosymbiont (APSE) bacteriophage to drosophilid and aphid genomes. Here, we report that *cdtB* is also found in the nuclear genome of the gall-forming ‘swede midge’ *Contarinia nasturtii* (Diptera: Cecidomyiidae). We subsequently searched genome sequences of all available cecidomyiid species for evidence of microbe-to-insect HGT events. We found evidence of pervasive transfer of APSE-like toxin genes to cecidomyiid nuclear genomes. Many of the toxins encoded by these horizontally transferred genes target eukaryotic cells, rather than prokaryotes. In insects, catalytic residues important for toxin function are conserved. Phylogenetic analyses of HGT candidates indicated APSE phages were often not the ancestral donor of the toxin gene to cecidomyiid genomes, suggesting a broader pool of microbial donor lineages. We used a phylogenetic signal statistic to test a transfer-by-proximity hypothesis for HGT, which showed, that prokaryotic-to-insect HGT was more likely to occur between taxa in common environments. Our study highlights the horizontal transfer of genes encoding a new functional class of proteins in insects, toxins that target eukaryotic cells, which is potentially important in mediating interactions with eukaryotic pathogens and parasites.

**Significance Statement:** The diversity of genes encoded by phages infecting bacterial symbionts of eukaryotes represents an enormous, relatively unexplored pool of new eukaryotic genes through horizontal gene transfer (HGT). In this study, we discovered pervasive HGT of toxin genes encoded by *Acyrthosiphon pisum* secondary endosymbiont (APSE) bacteriophages and other microbes to the nuclear genomes of gall midges (Diptera: Cecidomyiidae). We found five toxin genes were transferred horizontally from phage, bacteria, or fungi into genomes of several cecidomyiid species. These genes were *aip56, cdtB, lysozyme, rhs*, and *sltxB*. Most of the toxins encoded by these genes antagonize eukaryotic cells, and we posit that they may play a protective role in the insect immune system.
