## Supplemental File 1 for "Horizontal transfer of microbial toxin genes to gall midge genomes"

### Sheet: Cnas
												BWA - Scaffold				BWA - GOI				Transcription †		PCR validation?
Species	APSE	Protein ID	Protein Name	E-value	Size (AA)	Scaffold	Scaffold Size	GOI Coordinates	Other Eukaryotic Genes	Introns	Exon Coordinates	Mean	Stdev	Min	Max	Mean	Stdev	Min	Max	Mean Coverage	Stdev	Yes (see Table S4)
C. nasturtii	APSE2 APSE6 APSE7	YP_002308521.1 ACJ10134.1 CAB3775433.1	CdtB	4e-06	297	NW_022197544.1	10587749	LOC116352617	Yes (annotated).	2	See GenBank ID.	129.4	1091.8	0	78561	131.2	13.2	98	159	35.2	26.5	Yes (see Table S4)
C. nasturtii	APSE2 APSE6 APSE7	YP_002308521.1 ACJ10134.1 CAB3775433.1	CdtB	1e-26	285	NW_022203704.1	5250	LOC116351853	No.	1	See GenBank ID.	125.7	38.8	23	309	137.9	37.9	83	285	172.5	100.4	Yes (see Table S4)
C. nasturtii	APSE1 APSE2 APSE4 APSE5 APSE6 APSE7 APSE8	NP_050974.1 YP_002308525.1 ACJ10096.1 ACJ10082.1 ACJ10136.1 CAB3775437.1 CAB3635776.1	Lysozyme	3e-21	151	NW_022201606.1	3904986	LOC116350899	Yes (annotated).	1	See GenBank ID.	116.3	262.3	0	18433	99.6	8.4	76	118	0.4	0.5	Yes (see Table S4)
C. nasturtii	APSE1 APSE2 APSE4 APSE5 APSE6 APSE7 APSE8	NP_050974.1 YP_002308525.1 ACJ10096.1 ACJ10082.1 ACJ10136.1 CAB3775437.1 CAB3635776.1	Lysozyme	8e-22	151	NW_022201606.1	3904986	NW_022201606.1: 2605394-2605828	Yes (annotated).	NGP	NGP	116.3	262.3	0	18433	143	15.5	114	170	0.5	0.5	Yes (see Table S4)
C. nasturtii	APSE1 APSE2 APSE4 APSE5 APSE6 APSE7 APSE8	NP_050974.1 YP_002308525.1 ACJ10096.1 ACJ10082.1 ACJ10136.1 CAB3775437.1 CAB3635776.1	Lysozyme	1e-17	266	NW_022201606.1	3904986	LOC116350797	Yes (annotated).	1	See GenBank ID.	116.3	262.3	0	18433	118.1	15.9	87	158	479.6	608.7	Yes (see Table S4)
C. nasturtii	APSE1 APSE4	NP_050970.1 ACJ10093.1	Aip56	2e-12	392	NW_022197544.1	10587749	LOC116352557	Yes (annotated).	1	See GenBank ID.	129.4	1091.8	0	78561	125.2	28.6	71	187	4.7	4.6	Yes (see Table S4)
C. nasturtii	APSE1 APSE4 APSE5	NP_050970.1 ACJ10093.1 ACJ10077.1	Aip56	5e-10	231	NW_022200251.1	661609	LOC116349575	Yes (annotated).	1	See GenBank ID.	105.8	62.8	0	1669	100.5	23.6	71	132	19.6	19.8	Yes (see Table S4)
C. nasturtii	APSE1 APSE5	NP_050968.1 ACJ10077.1	SltxB	0.0001	114	NW_022197768.1	6229930	LOC116338454	Yes (annotated).	2	See GenBank ID.	145.1	24.1	30	151	122.7	30.9	68	186	1.3	1.9	Yes (see Table S4)
C. nasturtii	APSE1 APSE5	NP_050968.1 ACJ10077.1	SltxB	0.005	171	NW_022197768.1	6229930	LOC116338453	Yes (annotated).	2	See GenBank ID.	145.1	24.1	30	151	105.8	17.6	64	149	0	0	Yes (see Table S4)

### Sheet: Smos
												BWA - Scaffold				BWA - GOI				Transcription
Species	APSE	Protein ID	Protein Name	E value	Size (AA)	Scaffold	Scaffold Size	GOI Coordinates	Other Eukaryotic Genes	Introns	Exon Coordinates	Mean	Stdev	Min	Max	Mean	Stdev	Min	Max	Mean	Stdev
S. mosellana	APSE1 APSE4 APSE5	NP_050971.1 ACJ10094.1 ACJ10080.1	Hypothetical Protein	4e-16	86	VUAH01004499.1	6738	1380-1123	yes	NGP	NGP	469.9	153	39	1255	387.6	16.8	336	423	3.7	3.3
S. mosellana	APSE1 APSE4 APSE5	NP_050971.1 ACJ10094.1 ACJ10080.1	Hypothetical Protein	3e-22	100	VUAH01000029.1	4914483	4532498-4532776	yes	NGP	NGP	443.5	241.6	0	22438	368.1	19	329	408	0	0
S. mosellana	APSE1 APSE4 APSE5	NP_050971.1 ACJ10094.1 ACJ10080.1	Hypothetical Protein	7e-14	104	VUAH01000029.1	4914483	4520662-4520964	yes	NGP	NGP	443.5	241.6	0	22438	494.1	36.5	416	564	0	0
S. mosellana	APSE3	CAB3775397.1	RHS	0	1538	VUAH01005136.1	12171	4950-08-01	yes	3	6-8; 493-2334; 2431-4027; 4094-4834	328.6	123	61	647	423.3	108.3	188	647	0	0.1
S. mosellana	APSE1 APSE4 APSE5	NP_050970.1 ACJ10093.1 ACJ10079.1	Aip56	7e-13	148	VUAH01001532.1	3656	2829-2410	no	NGP	NGP	227.3	53.9	50	362	242.3	24.7	204	321	0	0
S. mosellana	APSE1 APSE5	NP_050968.1 ACJ10077.1	SltxB	4e-09	75	VUAH01000060.1	1200421	423458-423673	yes	NGP	NGP	336.2	315.8	0	8351	514.2	47.9	440	610	0	0
S. mosellana	APSE1 APSE5	NP_050968.1 ACJ10077.1	SltxB	5e-09	76	VUAH01000060.1	1200421	425034-425252	yes	NGP	NGP	336.2	315.8	0	8351	396.6	35.8	348	479	0	0
S. mosellana	APSE1 APSE5	NP_050968.1 ACJ10077.1	SltxB	1e-12	81	VUAH01000016.1	1407356	900502-900260	yes	NGP	NGP	408.7	212.4	0	6308	526.9	76.9	368	653	0.2	0.4
S. mosellana	APSE1 APSE5	NP_050968.1 ACJ10077.1	SltxB	2e-10	84	VUAH01000016.1	1407356	896597-896355	yes	NGP	NGP	408.7	212.4	0	6308	514.1	32.1	457	576	0	0
S. mosellana	APSE1 APSE5	NP_050968.1 ACJ10077.1	SltxB	0.0001	53	VUAH01000016.1	1407356	901304-901146	yes	NGP	NGP	408.7	212.4	0	6308	385.1	30.9	333	454	0	0
S. mosellana	APSE1 APSE5	NP_050968.1 ACJ10077.1	SltxB	0.006	94	VUAH01000016.1	1407356	899522-899256	yes	NGP	NGP	408.7	212.4	0	6308	409.1	62.2	322	570	0	0
S. mosellana	APSE1 APSE5	NP_050968.1 ACJ10077.1	SltxB	4e-09	75	VUAH01006166.1	5150188	4792842-4792618	yes	NGP	NGP	325.8	3216.3	0	296187	315.9	25.1	274	384	0.1	0.3

### Sheet: Mdes
												BWA - Scaffold				BWA - GOI				Transcription
Species	APSE	Protein ID	Protein Name	E-values	Size (AA)	Scaffold §	Scaffold Size	GOI Coordinates	Other Eukaryotic Genes	Introns	Exon Coordinates	Mean	Stdev	Min	Max	Mean	Stdev	Min	Max	Mean Coverage	Stdev
M. destructor	APSE2 APSE3 APSE6 APSE8	YP_002308525.1 CAB3775399.1 ACJ10136.1 CAB3635776.1	Lysozyme	1e-12	167	AEGA01007297.1	1380	Mdes015794	No	0	AEGA01007297.1: 63-566	28.7	8.3	3	49	24	6.7	15	42	170	71.4
M. destructor	APSE2 APSE3 APSE6 APSE8	YP_002308525.1 CAB3775399.1 ACJ10136.1 CAB3635776.1	Lysozyme	1e-13	167	AEGA01024319.1	4350	Mdes014481	No	0	See EnsemblMetazoa ID.	23.6	5.8	3	38	29.8	3.3	24	37	271.6	73.4
M. destructor	APSE1 APSE4 APSE5 APSE7	NP_050974.1 ACJ10096.1 ACJ10082.1 CAB3775437.1	Lysozyme	2e-17	148	AEGA01032095.1 [GL501497]	24788 [586442]	1078-647 [230410-230841]	Yes.	0	AEGA01032095.1: 641-1138	23	18.7	0	629	29.9	5.2	15	40	261.8	52
M. destructor	APSE3	CAB3775397.1	RHS protein ‡	0	1633	AEGA01002600.1 [GL501425]	69945 [360288]	Mdes011034	Yes.	2	See EnsemblMetazoa ID.	23.3	32.5	0	748	32.5	6.7	17	53	16.8	11.4
M. destructor	APSE5	ACJ10079.1	Aip56	3e-10	215	AEGA01003780.1 [GL501532]	48729 [1979033]	16749-16147 [1201296-1200694]	Yes.	NGP	NGP	22.5	36.2	0	3506	14.8	3	10	21	0	0
‡ Found in Zhao et al.
§In some cases, smaller contigs were absorbed into super-contigs. In these cases, the larger contig IDs are indicated in brackets. Where applicable, eukaryotic gene coordinates are from the smaller contig, and BWA statistics are for the larger of the two contigs.

### Sheet: Csub
												BWA - Scaffold				BWA - GOI				Transcription
Species	APSE	Protein ID	Protein Name	E value	Size of Hit (AA)	Scaffold	Scaffold Size	GOI Coordinates	Other Eukaryotic Genes	Introns	Exon Coordinates	Mean	Stdev	Min	Max	Mean	Stdev	Min	Max	Coverage	Stdev
C. subobsoleta	APSE-4	ACJ10151.1	BRO	2e-08	132	JAABKK010000767.1	47794935 bp	6054171-6054554	Yes	NGP	NGP	72.4	83.8	0	13434	37.8	6.9	23	52	NA (no transcriptome)
C. subobsoleta	APSE-4	ACJ10151.1	BRO	1e-07	56	JAABKK010007667.1	74290130 bp	69378085-69378252**	Yes	NGP	NGP	93.5	232	0	36128	41.6	5.3	32	51	NA (no transcriptome)
C. subobsoleta	APSE-4	ACJ10151.1	BRO	0.0001	72	JAABKK010007667.1	74290130 bp	13773288-13773106**	Yes	NGP	NGP	93.5	232	0	36128	153.3	95	47	316	NA (no transcriptome)
C. subobsoleta	APSE-4	ACJ10151.1	BRO	6e-07	90	JAABKK010013513.1	1313 bp	1170-919	No	NGP	NGP	1482.3	712.1	0	2930	1921.7	113.4	1701	2153	NA (no transcriptome)
** In a predicted intron

### Sheet: Mdes2010
Species	APSE	Protein ID	Protein ID	Scaffold	Scaffold Size	Notes
M. destructor - old genome	APSE3	CAB3775397.1	RHS protein	AEGA01002600.1	69945
M. destructor - old genome	APSE4	CAB3775399.1	RHS	AEGA01003780.1	48729
M. destructor - old genome	APSE5	ACJ10079.1	SltxA/Aip56	AEGA01003780.1	48729
M. destructor - old genome	APSE1	NP_050970.1	Hypothetical Protein	AEGA01003780.1	48729
M. destructor - old genome	APSE4	ACJ10151.5	BRO (?)	AEGA01006528.1	1250
M. destructor - old genome	APSE6	ACJ10136.1	ATPase	AEGA01007297.1	1380	only gene
M. destructor - old genome	APSE2	YP_002308525.1	ATPase	AEGA01007297.1	1380	only gene
M. destructor - old genome	APSE3	CAB3775399.1	RHS	AEGA01007297.1	1380	only gene
M. destructor - old genome	APSE8	CAB3635776.1	BRO (?)	AEGA01007297.1	1380	only gene
M. destructor - old genome	APSE4	ACJ10151.6	BRO (?)	AEGA01013295.1	1133	only gene
M. destructor - old genome	APSE4	ACJ10151.3	BRO (?)	AEGA01020322.1	7035	three genes on scaffold
M. destructor - old genome	APSE4	ACJ10151.7	BRO (?)	AEGA01021901.1	13201
M. destructor - old genome	APSE4	ACJ10151.4	BRO (?)	AEGA01021902.1	5048
M. destructor - old genome	APSE4	ACJ10151.8	BRO (?)	AEGA01023415.1	6100
M. destructor - old genome	APSE4	ACJ10151.18	BRO (?)	AEGA01023547.1	6382
M. destructor - old genome	APSE6	ACJ10136.1	Lysozyme	AEGA01024319.1	4350
M. destructor - old genome	APSE8	CAB3635776.1	Lysozyme	AEGA01024319.1	4350
M. destructor - old genome	APSE3	CAB3775399.1	Lysozyme	AEGA01024319.1	4350
M. destructor - old genome	APSE2	YP_002308525.1	Lysozyme	AEGA01024319.1	4350
M. destructor - old genome	APSE4	ACJ10151.11	BRO (?)	AEGA01025867.1	4863
M. destructor - old genome	APSE4	ACJ10151.2	BRO (?)	AEGA01025872.1	10250
M. destructor - old genome	APSE3	CAB3775397.1	RHS protein	AEGA01026050.1	27568
M. destructor - old genome	APSE4	ACJ10151.9	BRO (?)	AEGA01026175.1	7316
M. destructor - old genome	APSE4	ACJ10096.1	Lysozyme	AEGA01032095.1	24788
M. destructor - old genome	APSE7	CAB3775437.1	Lysozyme	AEGA01032095.1	24788
M. destructor - old genome	APSE5	ACJ10082.1	SltxA/Aip56	AEGA01032095.1	24788
M. destructor - old genome	APSE1	NP_050974.1	Lysozyme	AEGA01032095.1	24788
M. destructor - old genome	APSE4	ACJ10151.10	BRO (?)	AEGA01032382.1	1291
M. destructor - old genome	APSE4	ACJ10151.1	BRO (?)	GL501490.1	1931073
M. destructor - old genome	APSE4	ACJ10151.16	BRO (?)	GL501957.1	4375
M. destructor - old genome	APSE4	ACJ10151.15	BRO (?)	GL502369.1	93967
M. destructor - old genome	APSE4	ACJ10151.14	BRO (?)	GL502426.1	84040
M. destructor - old genome	APSE4	ACJ10151.13	BRO (?)	GL502540.1	30180
M. destructor - old genome	APSE4	ACJ10151.12	BRO (?)	GL502852.1	4037

### Sheet: old genome
M. destructor - old genome	APSE3	CAB3775397.1	RHS protein	AEGA01002600.1	69945
M. destructor - old genome	APSE5	ACJ10075.1	ATPase	AEGA01004548.1	628
M. destructor - old genome	APSE5	ACJ10079.1	SltxA/Aip56	AEGA01003780.1	48729
M. destructor - old genome	APSE5	ACJ10079.1		AEGA01034427.1	522
M. destructor - old genome	APSE5	ACJ10082.1		AEGA01032095.1	24788
		ACJ10082.1	lysozyme	JXPD01007362.1
M. destructor - old genome	APSE4	ACJ10090.1	ATPase	AEGA01004548.1	628
M. destructor - old genome	APSE4	ACJ10093.1	SltxA/Aip56	AEGA01034427.1	522
		ACJ10093.1	SltxA/Aip56	JXPD01008660.1
M. destructor - old genome	APSE4	ACJ10096.1	Lysozyme	AEGA01032095.1	24788
M. destructor - old genome	APSE6	ACJ10131.1	ATPase	AEGA01004548.1	628
M. destructor - old genome	APSE6	ACJ10136.1		AEGA01007297.1	1380
M. destructor - old genome	APSE6	ACJ10136.1	Lysozyme	AEGA01024319.1	4350
		ACJ10136.1	lysozyme	JXPD01008003.1
M. destructor - old genome	APSE4	ACJ10151.1	BRO (?)	GL501490.1	1931073
		ACJ10151.1	BRO	JXPD01002027.1
		ACJ10151.1	BRO	JXPD01007443.1
		ACJ10151.1	BRO	JXPD01009783.1
		ACJ10151.1	BRO	JXPD01010308.1
		ACJ10151.1	BRO	JXPD01011205.1
		ACJ10151.1	BRO	JXPD01015892.1
		ACJ10151.1	BRO	JXPD01025428.1
		ACJ10151.1	BRO	JXPD01026613.1
M. destructor - old genome	APSE4	ACJ10151.10	BRO (?)	AEGA01032382.1	1291
M. destructor - old genome	APSE4	ACJ10151.11	BRO (?)	AEGA01025867.1	4863
M. destructor - old genome	APSE4	ACJ10151.12	BRO (?)	GL502852.1	4037
M. destructor - old genome	APSE4	ACJ10151.13	BRO (?)	GL502540.1	30180
M. destructor - old genome	APSE4	ACJ10151.14	BRO (?)	GL502426.1	84040
M. destructor - old genome	APSE4	ACJ10151.15	BRO (?)	GL502369.1	93967
M. destructor - old genome	APSE4	ACJ10151.16	BRO (?)	GL501957.1	4375
M. destructor - old genome	APSE4	ACJ10151.17	BRO (?)	AEGA01006033.1	604
M. destructor - old genome	APSE4	ACJ10151.18	BRO (?)	AEGA01023547.1	6382
M. destructor - old genome	APSE4	ACJ10151.2	BRO (?)	AEGA01025872.1	10250
M. destructor - old genome	APSE4	ACJ10151.3	BRO (?)	AEGA01020322.1	7035
M. destructor - old genome	APSE4	ACJ10151.4	BRO (?)	AEGA01021902.1	5048
M. destructor - old genome	APSE4	ACJ10151.5	BRO (?)	AEGA01006528.1	1250
M. destructor - old genome	APSE4	ACJ10151.6	BRO (?)	AEGA01013295.1	1133
M. destructor - old genome	APSE4	ACJ10151.7	BRO (?)	AEGA01021901.1	13201
M. destructor - old genome	APSE4	ACJ10151.8	BRO (?)	AEGA01023415.1	6100
M. destructor - old genome	APSE4	ACJ10151.9	BRO (?)	AEGA01026175.1	7316
M. destructor - old genome	APSE8	CAB3635745.1		AEGA01004548.1	628
M. destructor - old genome	APSE8	CAB3635776.1		AEGA01007297.1	1380
M. destructor - old genome	APSE8	CAB3635776.1	Lysozyme	AEGA01024319.1	4350
M. destructor - old genome	APSE3	CAB3775394.1	ATPase	AEGA01004548.1	628
M. destructor - old genome	APSE3	CAB3775397.1		AEGA01026050.1	27568
		CAB3775397.1	RHS	JXPD01001109.1
		CAB3775397.1	RHS	JXPD01007576.1
M. destructor - old genome	APSE4	CAB3775399.1		AEGA01003780.1	48729
M. destructor - old genome	APSE3	CAB3775399.1		AEGA01007297.1	1380
M. destructor - old genome	APSE3	CAB3775399.1	Lysozyme	AEGA01024319.1	4350
M. destructor - old genome	APSE7	CAB3775431.1	ATPase	AEGA01004548.1	628
M. destructor - old genome	APSE7	CAB3775437.1	Lysozyme	AEGA01032095.1	24788
M. destructor - old genome	APSE1	NP_050964.1	Hypothetical Protein	AEGA01004548.1	628
M. destructor - old genome	APSE1	NP_050970.1		AEGA01003780.1	48729
M. destructor - old genome	APSE1	NP_050970.1	Hypothetical/SltxA?Aip56	AEGA01034427.1	522
M. destructor - old genome	APSE1	NP_050974.1	Lysozyme	AEGA01032095.1	24788
M. destructor - old genome	APSE2	YP_002308516.1	ATPase	AEGA01004548.1	628
M. destructor - old genome	APSE2	YP_002308525.1		AEGA01007297.1	1380
M. destructor - old genome	APSE2	YP_002308525.1	Lysozyme	AEGA01024319.1	4350

### Sheet: old genome2
Species	APSE	Protein ID	Protein ID	Scaffold	Scaffold Size	Coordinates	Size (AA)
M. destructor - old genome	APSE4	ACJ10151.3	BRO (?)	AEGA01020322.1	7035	2035-1856	60
M. destructor - old genome	APSE4	ACJ10151.11	BRO (?)	AEGA01025867.1	4863	545-342	68
M. destructor - old genome	APSE4	ACJ10151.1	BRO (?)	GL501490.1	1931073	1855036-1854833	68
M. destructor - old genome	APSE2 (YP_002308525.1); APSE3 (CAB3775399.1); APSE6 (ACJ10136.1); APSE8 (CAB3635776.1)		Lysozyme	AEGA01007297.1	1380	180-551	124
M. destructor - old genome	APSE2 (YP_002308525.1); APSE3 (CAB3775399.1); APSE6 (ACJ10136.1); APSE8 (CAB3635776.1)		Lysozyme	AEGA01024319.1	4350	4162-3806	123
M. destructor - old genome	APSE1 (NP_050974.1); APSE4 (ACJ10096.1); APSE5 (ACJ10082.1); APSE7 (CAB3775437.1)		Lysozyme	GL501497.1	586442	230841-230410	148
M. destructor - old genome	APSE3	CAB3775397.1	RHS protein	GL501425.1	360288	246911-251176	1445
M. destructor - old genome	APSE3	CAB3775397.1	RHS protein	GL501533.1	27568	374875-375384	179
M. destructor - old genome	APSE1 (NP_050970.1);APSE4 (ACJ10092.1); APSE5 (ACJ10079.1)		SltA/Aip56	AEGA01003780.1	48729	16749-16180	198
samtools view Cnas_aln.srt.bam VYII01006346.1 > file
